# Systematic modeling of phenotypic drug response profiles in patient-derived organoids

**DOI:** 10.64898/2026.07.29.741618

**Authors:** Seungil Kim, Einar Bjarki Gunnarsson, Michael E. Doche, Yuyuan Zhou, Yu-Kai Huang, Scott Valena, Pratiksha Kshetri, Elizabeth Elton, Nolan Ung, Abigail Coleman, Benedikt Vilji Magnússon, Niki Torab, Lara S. Papasian, Brandon Choi, Eileen Fung, Hanaa Knaneh-Monem, Jasmine Foo, Shannon M. Mumenthaler

**Affiliations:** Ellison Medical Institute, Los Angeles, CA. USA; Applied Mathematics Division, Science Institute, University of Iceland, Reykjavík, Iceland; School of Mathematics, University of Minnesota, Twin Cities, MN. USA; Department of Psychology, College of Letters and Sciences, University of California, Los Angeles, CA. USA; Keck School of Medicine, University of Southern California, Los Angeles, CA. USA; Department of Biomedical Engineering, Viterbi School of Engineering, University of Southern California, Los Angeles, CA. USA

## Abstract

Patient-derived tumor organoids provide a physiologically relevant 3D disease model for preclinical drug discovery, surpassing the limitations of conventional 2D cell lines. To better capture the dynamic nature of organoid drug responses, we developed a new systematic evaluation method called SCOPE (Systematic Classification of Organoids for Phenotypic Evaluation), harnessing phenotypic assessments from multi-timepoint 3D imaging data. By integrating artificial intelligence (AI)-based image analysis of organoid viability with tracking and mathematical modeling of organoid growth over time, we captured temporal-and dose-dependent dynamics of phenotypic changes, culminating in two novel metrics: a combined growth and viability (*GV*) score as well as a cytostatic-cytotoxic transition range (CCTR) that separates drug effects on organoid growth and viability. Our approach supports classification of specific drug responses into four distinct phenotypic groups: (1) cytotoxic, (2) cytostatic plus cytotoxic, (3) late cytotoxic, and (4) cytostatic. This novel drug evaluation system can identify previously unknown drug effects or new therapeutic use cases for existing drugs, facilitating the design of alternative therapeutic options to overcome efficacy or drug resistance challenges and improving the clinical applicability of organoid-based drug discovery results.
