## Supplementary material for "Systematic modeling of phenotypic drug response profiles in patient-derived organoids": S2

### Sheet: Sheet1
Drug	Live-live	Live-dead	Dead-dead	Growth score	95% confidence interval		No. tracked organoids
Abemaciclib	0.954654	0.0214797	0.0238663	0.195592	0.164473	0.231497	419
Abiraterone	0.208571	0.402857	0.388571	-0.0023526	-0.0153782	0.0136965	350
Acalabrutinib	0.965116	0.0232558	0.0116279	0.922008	0.748927	1.13282	86
Afatinib	0.010582	0.037037	0.952381	0.00635097	-0.0116276	0.0374686	189
Alectinib	0.304348	0.0869565	0.608696	0.199669	0.0852171	0.398896	46
Allopurinol	0.962963	0.0148148	0.0222222	0.975981	0.82437	1.12428	135
Alpelisib	0.936803	0.0148699	0.0483271	0.593118	0.534161	0.652484	269
Altretamine	0.924731	0.0430108	0.0322581	1.15609	0.985237	1.31107	93
Amifostine	0.963855	0.0120482	0.0240964	1.17832	0.996258	1.38049	83
Aminolevulinic acid hydrochloride	0.935252	0.028777	0.0359712	0.97614	0.831832	1.10804	139
Anastrozole	0.991736	0	0.00826446	0.994417	0.916347	1.06328	242
Apalutamide	0.985866	0.00706714	0.00706714	1.03369	0.949982	1.11329	283
ARRY-380	0.919048	0.0333333	0.047619	0.559189	0.471011	0.639442	210
Arsenic trioxide	0.910112	0.0337079	0.0561798	0.983945	0.792662	1.18966	89
Avapritinib	0.180124	0.236025	0.583851	0.248241	0.195405	0.315427	161
Axitinib	0.236364	0.25	0.513636	0.260465	0.21826	0.318213	220
Azacitidine	0.520833	0.03125	0.447917	0.514682	0.367458	0.697685	96
Belinostat	0.0825959	0.0324484	0.884956	-0.0019506	-0.0184629	0.019587	339
Bendamustine hydrochloride	0.956522	0.00724638	0.0362319	0.944414	0.856469	1.04598	138
Binimetinib	0.194444	0.342593	0.462963	0.0135222	-0.0132553	0.0549285	108
Bleomycin sulfate	0.65	0.291667	0.0583333	0.275753	0.181368	0.424032	120
Bortezomib	0.0484581	0.00881057	0.942731	-0.00867579	-0.0207328	0.00849817	227
Bosutinib	0.0100503	0.0251256	0.964824	0.0397331	0.018005	0.0656644	398
Brigatinib	0.00900901	0.018018	0.972973	-0.0136951	-0.0350058	0.0175673	111
Busulfan	0.981735	0.0182648	0	1.02112	0.933927	1.10939	219
Cabazitaxel	0.146341	0.210366	0.643293	0.0182078	0.000155157	0.0407885	328
Cabozantinib	0.824176	0.0989011	0.0769231	0.585656	0.489579	0.696062	91
Capecitabine	0.866873	0.0588235	0.0743034	0.555172	0.491498	0.629613	323
Capmatinib	0.993808	0.00619195	0	0.971318	0.910569	1.03462	323
Carboplatin	0.203704	0.296296	0.5	0.223952	0.16869	0.312627	108
Carfilzomib	0	0.0181818	0.981818	-0.0525922	-0.0721294	-0.0218081	110
Carmustine	0.974026	0.0194805	0.00649351	1.04305	0.930643	1.18496	154
Celecoxib	0.979798	0.010101	0.010101	0.955176	0.847453	1.06799	198
Ceritinib	0.0980392	0.117647	0.784314	-0.0136623	-0.0394924	0.034916	51
Chlorambucil	0.449367	0.240506	0.310127	0.30808	0.250119	0.375236	158
Cisplatin	0.976562	0.015625	0.0078125	1.01463	0.93888	1.09484	128
Cladribine	0.0212766	0.0425532	0.93617	0.0386288	0.0115135	0.0791526	94
Clofarabine	0.234043	0.180851	0.585106	0.0115966	-0.00834269	0.0361915	94
Cobimetinib	0.145833	0.322917	0.53125	0.0325205	0.00883062	0.0628591	192
Copanlisib	0	0.0307692	0.969231	0.0021715	-0.0336431	0.0749396	65
Crizotinib	0.0318182	0.0318182	0.936364	-0.00597034	-0.0198259	0.0154439	220
Cyclophosphamide	0.924051	0.0126582	0.0632911	0.876802	0.757415	1.00826	79
Cytarabine hydrochloride	0.0923077	0.0307692	0.876923	0.0279629	-0.000899789	0.0662291	65
Dabrafenib mesylate	0.881188	0.0693069	0.049505	0.997122	0.785197	1.29973	101
Dacarbazine	0.94697	0.030303	0.0227273	0.804422	0.719657	0.89108	132
Dacomitinib	0.0275591	0.00787402	0.964567	-0.010685	-0.0231834	0.00461976	254
Dactinomycin	0.0199203	0.0119522	0.968127	0.0110755	-0.00331303	0.0346131	251
Darolutamide	0.971698	0.00943396	0.0188679	0.980685	0.869662	1.11115	106
Dasatinib	0.42029	0.328502	0.251208	0.000187857	-0.0150537	0.020103	207
Daunorubicin hydrochloride	0.04	0	0.96	0.0248052	-0.0158961	0.0752587	75
Decitabine	0.0634921	0.230159	0.706349	0.034635	0.0142487	0.0720497	126
Dexrazoxane	0.954545	0.0363636	0.00909091	1.01966	0.826041	1.26496	110
Docetaxel	0.0529801	0.0662252	0.880795	0.0910614	0.0573324	0.141024	151
Doxorubicin hydrochloride	0.0481928	0.0240964	0.927711	0.0283155	-0.00428684	0.0743776	83
Duvelisib	0.932692	0.0384615	0.0288462	0.880749	0.723232	1.05365	104
Enasidenib	0.967391	0.0108696	0.0217391	1.25215	0.979785	1.52153	92
Encorafenib	0.928401	0.0167064	0.0548926	0.445027	0.396769	0.495725	419
Entrectinib	0.0721649	0.0670103	0.860825	-0.0116539	-0.0210178	0.00740894	194
Enzalutamide	0.990712	0.00309598	0.00619195	0.91493	0.851369	0.982749	323
Epirubicin hydrochloride	0.0532544	0.0118343	0.934911	0.00429898	-0.0116306	0.0250248	169
Erdafitinib	0.0428571	0	0.957143	0.0493585	0.00581993	0.101391	70
Erismodegib	0.922414	0.0689655	0.00862069	0.835641	0.745976	0.930222	116
Erlotinib hydrochloride	0.76808	0.117207	0.114713	-0.0199943	-0.03286	-0.00625311	401
Estramustine phosphate sodium	0.9625	0.00625	0.03125	0.926337	0.827501	1.03011	160
Etoposide	0.15625	0.03125	0.8125	0.0360615	0.0144264	0.0671365	96
Everolimus	0.965174	0.00995025	0.0248756	1.04517	0.937371	1.18338	201
Exemestane	0.995215	0	0.00478469	0.85672	0.789582	0.93474	209
Fedratinib	0.0105263	0.0105263	0.978947	0.00277287	-0.0270326	0.036478	95
Floxuridine	0.709924	0.274809	0.0152672	0.327986	0.264449	0.430401	131
Fludarabine phosphate	0.178947	0.8	0.0210526	0.430884	0.377011	0.491268	190
Fluorouracil	0.847368	0.0473684	0.105263	0.206896	0.170148	0.253965	190
Fulvestrant	0.982206	0.00711744	0.0106762	0.899019	0.833166	0.96912	281
Gefitinib	0.473684	0.126316	0.4	-0.0309151	-0.0431165	-0.0144989	380
Gemcitabine hydrochloride	0.0113636	0.0227273	0.965909	0.0127037	-0.0149195	0.0419426	88
Gilteritinib	0.194915	0.389831	0.415254	0.140644	0.0919067	0.194573	118
Glasdegib	0.886792	0.0377358	0.0754717	0.873229	0.711834	1.08626	53
Hydroxyurea	0.888889	0.0222222	0.0888889	1.09059	0.861422	1.35835	90
Ibrutinib	0.801444	0.0794224	0.119134	-0.00939337	-0.0200675	0.00538783	277
Idarubicin hydrochloride	0	0.0134228	0.986577	0.0309798	0.00881177	0.0585858	149
Idelalisib	0.97931	0	0.0206897	1.22703	1.14051	1.30774	290
Ifosfamide	0.944056	0.027972	0.027972	1.00123	0.869402	1.13614	143
Imatinib	0.969512	0.0243902	0.00609756	1.08482	0.96866	1.20375	164
Imiquimod	0.944828	0.0344828	0.0206897	0.988906	0.84261	1.15167	145
Irinotecan hydrochloride	0.104167	0.145833	0.75	0.0943511	0.0330611	0.219938	48
Ivosidenib	0.972222	0.00925926	0.0185185	0.937524	0.844876	1.07296	108
Ixabepilone	0.0772947	0.057971	0.864734	0.0400294	0.0189001	0.0677956	207
Ixazomib citrate	0.0460251	0.0083682	0.945607	-0.0202897	-0.0316043	-0.0056324	239
Lapatinib	0.0325581	0.0744186	0.893023	0.0404674	0.0217715	0.0641225	215
Larotrectinib	0.9	0.0454545	0.0545455	0.75198	0.638519	0.865931	110
Lenalidomide	0.967914	0.0213904	0.0106952	0.966488	0.834182	1.09587	187
Lenvatinib	0.948187	0.0362694	0.015544	0.910053	0.804969	1.00201	193
Letrozole	0.983264	0.0125523	0.0041841	1.01526	0.938914	1.08892	239
Lomustine	0.890909	0.0727273	0.0363636	1.02726	0.796465	1.28643	110
Lorlatinib	0.75	0.2	0.05	0.323219	0.211088	0.506707	40
Mechloretamine hydrochloride	0.210526	0.0964912	0.692982	0.0559929	0.0350742	0.0898722	114
Megestrol acetate	0.973333	0.0133333	0.0133333	1.03572	0.931043	1.15266	150
Melphalan hydrochloride	0.148148	0.12963	0.722222	0.211231	0.137793	0.301311	54
Mercaptopurine	0.915094	0.0754717	0.00943396	0.879374	0.676882	1.09606	106
Methotrexate	0.765957	0.234043	0	0.708459	0.398524	1.14762	47
Methoxsalen	0.980469	0.015625	0.00390625	0.930248	0.851032	1.01297	256
Mitomycin	0.015873	0	0.984127	0.0154517	-0.0232139	0.0758769	63
Mitotane	0.937984	0.0387597	0.0232558	0.867213	0.727362	1.00728	129
Mitoxantrone	0.0263158	0	0.973684	-0.0122415	-0.0291934	0.0123032	76
Nelarabine	0.954023	0.0402299	0.00574713	1.0207	0.896877	1.14969	174
Neratinib	0.00996678	0.0199336	0.9701	-0.0168054	-0.0304399	-0.00120534	301
Nilotinib	0.94	0.03	0.03	0.974189	0.852465	1.11488	100
Niraparib hydrochloride	0.222892	0.403614	0.373494	0.216896	0.170607	0.282905	166
Olaparib	0.897959	0.0816327	0.0204082	0.72469	0.582821	0.858108	98
Omacetaxine mepesuccinate	0	0	1	0.0518667	0.0219431	0.0872893	129
Osimertinib	0.0205761	0.00823045	0.971193	-0.043789	-0.0620207	-0.0228393	243
Oxaliplatin	0.645161	0.248387	0.106452	0.248258	0.200637	0.30397	310
Paclitaxel	0.0492958	0	0.950704	-0.00726705	-0.025222	0.0164509	142
Palbociclib	0.875	0.1	0.025	0.613288	0.420154	0.863791	40
Panobinostat	0	0	1	0.0607429	-0.0216206	0.232809	33
Pazopanib hydrochloride	0.97482	0.0143885	0.0107914	0.861555	0.79898	0.938787	278
Pemetrexed, Disodium salt, Hepta26	0.829787	0.159574	0.0106383	0.456255	0.419341	0.499094	376
Pemigatinib	0.745856	0.110497	0.143646	0.181302	0.133251	0.24188	181
Pentostatin	0.985714	0	0.0142857	0.900834	0.773401	1.02984	70
Pexidartinib	0.948454	0.0309278	0.0206186	0.892844	0.776343	1.04069	97
Pipobroman	0.165517	0.775862	0.0586207	0.302653	0.264911	0.349305	290
Plerixafor	0.971154	0.0144231	0.0144231	0.897924	0.803287	1.00608	208
Plicamycin	0.00613497	0.0368098	0.957055	0.0355133	0.0141246	0.0615094	163
Pomalidomide	0.885714	0.0666667	0.047619	0.770779	0.660047	0.899525	105
Ponatinib	0.144509	0.184971	0.67052	0.00975005	-0.00597572	0.0333555	173
Pralatrexate	0.831111	0.168889	0	0.443424	0.395756	0.51862	225
Procarbazine hydrochloride	0.985714	0.0142857	0	1.05548	0.904328	1.21421	70
Raloxifene	0.774194	0.205279	0.0205279	0.621365	0.560284	0.69725	341
Regorafenib	0.826087	0.108696	0.0652174	0.848841	0.606777	1.0641	46
Ribociclib	0.950192	0.0306513	0.0191571	0.7006	0.63054	0.780124	261
Romidepsin	0.056338	0.0211268	0.922535	-0.00699152	-0.0296508	0.0212916	142
Rucaparib phosphate	0.775	0.166667	0.0583333	0.571514	0.462722	0.689247	120
Ruxolitinib	0.983051	0.0169492	0	1.06144	0.982663	1.15758	177
Selinexor	0.103448	0.103448	0.793103	0.0246882	-0.0100287	0.0766928	87
Selpercatinib	0.0932203	0.584746	0.322034	0.672442	0.49452	0.872669	118
Selumetinib	0.273585	0.235849	0.490566	0.0432755	0.00232348	0.11038	106
Sirolimus	0.945312	0.03125	0.0234375	0.97653	0.84231	1.1089	128
Sorafenib	0.883721	0.0465116	0.0697674	0.692917	0.578711	0.916078	43
Streptozocin	0.980769	0.0192308	0	0.859139	0.692896	1.03242	52
Sunitinib	0.0229008	0.0381679	0.938931	0.0674889	0.027815	0.120085	131
Talazoparib	0.0784314	0.0588235	0.862745	0.111843	0.0625155	0.232992	51
Tamoxifen citrate	0.339286	0.303571	0.357143	0.310202	0.224696	0.451277	56
Tazemetostat	0.971831	0.0187793	0.00938967	0.771987	0.694779	0.861083	213
Temozolomide	0.979021	0.013986	0.00699301	1.09423	0.961361	1.2956	143
Temsirolimus	0.955752	0.0353982	0.00884956	1.06138	0.906513	1.22779	113
Teniposide	0.0192308	0	0.980769	0.0253759	-0.0162569	0.0834757	52
Thalidomide	0.950495	0	0.049505	1.16598	0.990412	1.32482	101
Thioguanine	0.591304	0.347826	0.0608696	0.313796	0.264714	0.432711	115
Thiotepa	0.109589	0.109589	0.780822	0.178553	0.11926	0.262594	73
Topotecan hydrochloride	0.016129	0	0.983871	0.00302328	-0.0312995	0.0607658	62
Trametinib	0.433333	0.325	0.241667	-0.009401	-0.018932	0.00630569	240
Tretinoin	0.908602	0.0752688	0.016129	0.960031	0.858662	1.07545	186
Triethylenemelamine	0.0217391	0.0326087	0.945652	0.0507885	0.0222689	0.0890727	92
Trifluridine	0.235294	0.640523	0.124183	0.187037	0.156387	0.231077	153
Uracil mustard	0.0943396	0.0754717	0.830189	0.116981	0.0879495	0.156535	159
Uridine triacetate	0.934783	0.0543478	0.0108696	0.874477	0.751272	1.00986	92
Valrubicin	0.0183486	0.0275229	0.954128	0.0328865	0.00892869	0.0611264	109
Vandetanib	0.0198675	0.0264901	0.953642	0.0720923	0.0451535	0.108668	151
Vemurafenib	0.954315	0.0152284	0.0304569	1.01024	0.92414	1.10267	197
Venetoclax	0.0875912	0.167883	0.744526	0.183428	0.116002	0.310547	137
Vinblastine sulfate	0.0131579	0	0.986842	-0.0273751	-0.0546499	0.0178377	76
Vincristine sulfate	0.00943396	0.0188679	0.971698	-0.0143936	-0.042039	0.0340327	106
Vinorelbine tartrate	0.0259259	0.0111111	0.962963	-0.00775268	-0.0268876	0.0164463	270
Vismodegib	0.806452	0.0967742	0.0967742	0.927619	0.639929	1.24644	31
Vorinostat	0.0481283	0.0213904	0.930481	0.00539872	-0.00741932	0.0218224	187
Zanubrutinib	0.841924	0.0378007	0.120275	-0.0313911	-0.0512301	-0.00639501	291
Zoledronic acid	0.991071	0.00892857	0	0.890889	0.821211	0.978472	224
