## Supplementary material for "Systematic modeling of phenotypic drug response profiles in patient-derived organoids": S3

### Sheet: Phenotypic classfication
Drugs	UP-High manual	UP-High modeling	Mismatch	Cell cycle
Abemaciclib	4	4		CDK4,CDK6,Inhibitor,selectively inhibits CDK4 and CDK6 with low nanomolar potency, inhibits Rb phosphorylation resulting in a G1 arrest and inhibition of proliferation
Palbociclib	4	4		CDK4,CDK6,Inhibitor,selectively inhibits cyclin-dependent kinase 4 (CDK4) and 6 (CDK6), thereby inhibiting retinoblastoma (Rb) protein phosphorylation early in the G1 phase leading to cell cycle arrest. This suppresses DNA replication and decreases tumor cell proliferation.
Ribociclib	4	4		CDK4,CDK6,Aromatase,Inhibitor,Ribociclib specifically inhibits CDK4 and 6, thereby inhibiting retinoblastoma (Rb) protein phosphorylation. Inhibition of Rb phosphorylation prevents CDK-mediated G1-S phase transition, thereby arresting the cell cycle in the G1 phase, suppressing DNA synthesis and inhibiting cancer cell growth.
				EGFR, HER2
ARRY-380	4	4		HER2,Inhibitor, inhibits the phosphorylation of ErbB2 (HER2) in BT474 cells
Afatinib	1	1		EGFR,EGFR (L858R),HER2,Inhibitor, irreversible ErbB family blocker. Afatinib covalently binds to and irreversibly blocks signaling from all homo and heterodimers formed by the ErbB family members EGFR (ErbB1), HER2 (ErbB2), ErbB3 and ErbB4. In particular, afatinib covalently binds to the kinase domains of EGFR (ErbB1), HER2 (ErbB2), and HER4 (ErbB4) and irreversibly inhibits tyrosine kinase autop…
Dacomitinib	1	1		EGFR,ErbB-2,ErbB-4,Inhibitor,irreversible small molecule inhibitor of the activity of the human epidermal growth factor receptor (EGFR) family (EGFR/HER1, HER2, and HER4) tyrosine kinases. It achieves irreversible inhibition via covalent bonding to the cysteine residues in the catalytic domains of the HER receptors.
Erlotinib hydrochloride	4	4		EGFR,Inhibitor,Targeted Therapy, erlotinib reversibly binds to the intracellular catalytic domain of epidermal growth factor receptor (EGFR) tyrosine kinase, thereby reversibly inhibiting EGFR phosphorylation and blocking the signal transduction events and tumorigenic effects associated with EGFR activation.
Gefitinib	2	2		EGFR,Inhibitor,Targeted Therapy,Gefitinib inhibits the catalytic activity of numerous tyrosine kinases including the epidermal growth factor receptor (EGFR), which may result in inhibition of tyrosine kinase-dependent tumor growth. Specifically, this agent competes with the binding of ATP to the tyrosine kinase domain of EGFR, thereby inhibiting receptor autophosphorylation and resulting in inhib…
Lapatinib	1	1		ErbB-2,EGFR,ERK-1,ERK-2,AKT Kinase,Inhibitor,
Neratinib	1	1		HER2,EGFR,Tyrosine Kinase,Inhibitor,Targeted Therapy,Neratinib binds to the HER-2 receptor irreversibly, thereby reducing autophosphorylation in cells, apparently by targeting a cysteine residue in the ATP-binding pocket of the receptor.
Osimertinib	1	1		EGFR,EGFR (L858R),Inhibitor, osimertinib covalently binds to and inhibits the activity of numerous mutant forms of EGFR, including the secondarily-acquired resistance mutation T790M, L858R, and exon 19 deletions, thereby preventing EGFR-mediated signaling. This may both induce cell death and inhibit tumor growth in EGFR-overexpressing tumor cells.
Brigatinib	1	1		ALK,Inhibitor,Brigatinib binds to and inhibits ALK kinase and ALK fusion proteins as well as EGFR and mutant forms. This leads to the inhibition of ALK kinase and EGFR kinase, disrupts their signaling pathways and eventually inhibits tumor cell growth in susceptible tumor cells.
				DNA synthesis, Cytotoxic chemotherapy
Bleomycin sulfate	3	3		DNA Synthesis,Inhibitor,Cytotoxic Chemotherapy,The drug binds to guanosine-cytosine-rich portions of DNA
Capecitabine	2	4	v	DNA Synthesis,Antineoplastic,Inhibitor,pyrimidine analog,Cytotoxic Chemotherapy,Converts to active metabolite: 5-FU. its cytotoxic moiety, 5-fluorouracil (5-FU); subsequently, 5-FU is metabolized to two active metabolites, 5-fluoro-2-deoxyuridine monophosphate (FdUMP) and 5-fluorouridine triphosphate (FUTP) by both tumor cells and normal cells. FdUMP inhibits DNA synthesis and cell division by re…
Carboplatin	2	2		DNA,Inhibitor,Cytotoxic Chemotherapy,Carboplatin is an intravenously administered platinum coordination complex and alkylating agent
Chlorambucil	2	2		DNA Synthesis,Alkylator,Cytotoxic Chemotherapy,Chlorambucil alkylates and cross-links DNA during all phases of the cell cycle, resulting in disruption of DNA function, cell cycle arrest, and apoptosis.
Cytarabine hydrochloride	1	1		DNA Synthesis,Inhibitor,Pyrimidine Analog,Cytotoxic Chemotherapy, Cytarabine is converted to the triphosphate form within the cell and then competes with cytidine for incorporation into DNA. Because the arabinose sugar sterically hinders the rotation of the molecule within DNA, DNA replication ceases, specifically during the S phase of the cell cycle. This agent also inhibits DNA polymerase, resu…
Daunorubicin hydrochloride	1	1		DNA Synthesis,Topoisomerase II,Inhibitor,Cytotoxic Chemotherapy,exhibits cytotoxic activity through topoisomerase-mediated interaction with DNA, thereby inhibiting DNA replication and repair and RNA and protein synthesis.
Etoposide	1	1		Topoisomerase II,DNA Synthesis,Inhibitor,Cytotoxic Chemotherapy,etoposide binds to and inhibits topoisomerase II and its function in ligating cleaved DNA molecules, resulting in the accumulation of single- or double-strand DNA breaks, the inhibition of DNA replication and transcription, and apoptotic cell death. Etoposide acts primarily in the G2 and S phases of the cell cycle.
Fludarabine phosphate	3	3		DNA Synthesis,STAT1,DNA,Inhibitor,Antineoplastic,purine analog,Cytotoxic Chemotherapy,rapidly dephosphorylated to 2-fluoro-ara-A and then phosphorylated intracellularly by deoxycytidine kinase to the active triphosphate, 2-fluoro-ara-ATP. Once incorporated into DNA, 2-fluoro-ara-ATP functions as a DNA chain terminator.
Fluorouracil	4	4		DNA Synthesis Inhibitor,pyrimidine analog,Antineoplastic,Cytotoxic Chemotherapy; not been fully determined, but the main mechanism of fluorouracil is thought to be the binding of the deoxyribonucleotide of the drug (FdUMP) and the folate cofactor, N5–10-methylenetetrahydrofolate, to thymidylate synthase (TS) to form a covalently bound ternary complex. This results in the inhibition of the formati…
Idarubicin hydrochloride	1	1		Topoisomerase II,DNA Synthesis,Inhibitor,Cytotoxic Chemotherapy,intercalates into DNA and inhibits topoisomerase II, thereby inhibiting DNA replication and ultimately, interfering with RNA and protein synthesis. Due to its high lipophilicity, idarubicin penetrates cell membranes more efficiently than other anthracycline antibiotic compounds
Irinotecan hydrochloride	1	1		Topoisomerase I,Inhibitor,Irinotecan is a prodrug that inhibits DNA topoisomerase I, acting on the S and G2 phases of the cell cycle.[2] Irinotecan becomes activated to its biologically active metabolite, SN-38, through the actions of a carboxylase-converting enzyme.
Mechlorethamine hydrochloride	2	2		DNA Synthesis,Alkylator,Antineoplastic,Cytotoxic Chemotherapy, Mechlorethamine is metabolized to an unstable, highly reactive ethyleniminium intermediate that alkylates DNA, particularly the 7 nitrogen of guanine residues, resulting in DNA base pair mismatching, DNA interstrand crosslinking, the inhibition of DNA repair and synthesis, cell-cycle arrest, and apoptosis.
Melphalan hydrochloride	1	1		DNA Synthesis,Protein Synthesis,Alkylator,Cytotoxic Chemotherapy,converted into highly reactive ethylenimmonium intermediates that induce covalent guanine N7-N7 intra- and inter-crosslinks and alkylation of adenine N3 of DNA. This agent also alkylates RNA and protein structures. As a result RNA transcription and protein synthesis are inhibited, ultimately leading to cell growth arrest and/or deat…
Mercaptopurine	4	4		DNA Synthesis,Antineoplastic,purine analog,
Methotrexate	4	3	v	DNA Synthesis,Dihydrofolate Reductase; Inhibitor,Cytotoxic Chemotherapy; Methotrexate binds to and inhibits the enzyme dihydrofolate reductase, resulting in inhibition of purine nucleotide and thymidylate synthesis and, subsequently, inhibition of DNA and RNA syntheses.
Mitomycin	1	1		DNA Synthesis,Inhibitor,Alkylator,Antibacterial,Antineoplastic,Cytotoxic Chemotherapy, It is an alkylating agent that inhibits DNA synthesis (and, at higher concentrations, RNA and protein synthesis) by cross-linking the complementary strands of the DNA double helix.
Mitoxantrone	1	1		Topoisomerase II,PKC,DNA,Inhibitor,Antibacterial,Cytotoxic Chemotherapy,Mitoxantrone intercalates into and crosslinks DNA, thereby disrupting DNA and RNA replication. This agent also binds to topoisomerase II, resulting in DNA strand breaks and inhibition of DNA repair.
Oxaliplatin	2	3	v	DNA Synthesis,Inhibitor,Cross-Linking,Cytotoxic Chemotherapy,An organoplatinum complex in which the platinum atom is complexed with 1,2-diaminocyclohexane, and with an oxalate ligand which is displaced to yield active oxaliplatin derivatives. These derivatives form inter- and intra-strand DNA crosslinks that inhibit DNA replication and transcription.
Pipobroman	3	3		DNA Synthesis,Alkylator,Antineoplastic,Although the exact mechanism of action of pipobroman has yet to be fully elucidated, this agent appears to act by alkylating DNA, leading to disruption of DNA replication and eventually cell death.
Teniposide	1	1		Topoisomerase II,DNA,Inhibitor,Cytotoxic Chemotherapy,Teniposide forms a ternary complex with the enzyme topoisomerase II and DNA, resulting in dose-dependent single- and double-stranded breaks in DNA, DNA: protein cross-links, inhibition of DNA strand religation, and cytotoxicity. This agent acts in the late S or early G phase of the cell cycle.
Thiotepa	1	1		DNA Synthesis,Alkylator,Cytotoxic Chemotherapy,control the accumulation of fluid in body cavities. induces crosslinking of alkylated guanine bases in double-stranded DNA, interferes with both DNA replication and cell division, and results in both the induction of apoptosis and the inhibition of cell growth.
Topotecan hydrochloride	1	1		Topoisomerase I,Inhibitor,Antineoplastic,During the S phase of the cell cycle, topotecan selectively stabilizes topoisomerase I-DNA covalent complexes, inhibiting religation of topoisomerase I-mediated single-strand DNA breaks and producing potentially lethal double-strand DNA breaks when complexes are encountered by the DNA replication machinery.
Triethylenemelamine	1	1		DNA,Inhibitor,Cancer Inducer,induce cancer in experimental animal models, triethylenemelamine ethylates DNA, resulting in inhibition of DNA replication, unscheduled DNA synthesis, chromosomal aberrations, and sister chromatid exchanges. This agent also exhibits reproductive toxicities.
Trifluridine	3	3		Thymidylate Synthase,DNA Synthesis,Inhibitor,pyrimidine analog,Cytotoxic Chemotherapy,Trifluridine is incorporated into DNA and inhibits thymidylate synthase, resulting in inhibition of DNA synthesis, inhibition of protein synthesis, and apoptosis.
Uracil mustard	1	1		DNA Synthesis,Inhibitor,Alkylator,Cytotoxic Chemotherapy,Uramustine alkylates and damages DNA by binding to the guanine and cytosine moieties of DNA. This leads to cross-linking of DNA, which inhibits DNA synthesis and promotes cell death in rapidly metabolizing cells, such as cancer cells.
Valrubicin	1	1		PKC,DNA Synthesis,Inhibitor,Cytotoxic Chemotherapy, interacts with topoisomerase II, stabilizing the complex between the enzyme and DNA; consequently, DNA replication and repair and RNA and protein synthesis are inhibited and the cell cycle is arrested in the G2 phase. In addition, this agent accumulates in the cell cytoplasm where it inhibits protein kinase C (PKC). Although valrubicin does not …
Azacitidine	2	2		DNA methyltransferase,Inhibitor,pyrimidine analog,Cytotoxic Chemotherapy,Azacitidine is incorporated into DNA, where it reversibly inhibits DNA methyltransferase, thereby blocking DNA methylation.
Cladribine	1	1		Adenosine Deaminase,DNA Synthesis,Inhibitor,purine analog,Antineoplastic,Cytotoxic Chemotherapy,Cladribine triphosphate, a phosphorylated metabolite of cladribine, incorporates into DNA, resulting in single-strand breaks in DNA
Clofarabine	2	2		Ribonucleotide Reductase,Inhibitor,Purine Analog,Cytotoxic Chemotherapy,The mechanisms of its anti-cancer activity involve a combination of direct inhibition of DNA synthesis and ribonucleotide reductase and induction of apoptosis.
Dactinomycin	1	1		Protein Synthesis,Nucleic Acid Synthesis,Inhibitor,Antineoplastic,Antibacterial,Cytotoxic Chemotherapy,Dactinomycin is an intravenously administered. intercalates between adjacent guanine-cytosine base pairs, blocking the transcription of DNA by RNA polymerase; it also causes single-strand DNA breaks, possibly via a free-radical intermediate or an interaction with topoisomerase II
Decitabine	2	1	v	DNA methyltransferase,Inhibitor,pyrimidine analog,Cytotoxic Chemotherapy,Decitabine incorporates into DNA and inhibits DNA methyltransferase, resulting in hypomethylation of DNA and intra-S-phase arrest of DNA replication.
Doxorubicin hydrochloride	1	1		Monoamine oxidase,Topoisomerase II,DNA Synthesis; Inhibitor,Cytotoxic Chemotherapy; Doxorubicin intercalates between base pairs in the DNA helix, thereby preventing DNA replication and ultimately inhibiting protein synthesis.
Epirubicin hydrochloride	1	1		Topoisomerase II,DNA Synthesis,Inhibitor,Antineoplastic,Antibacterial,Cytotoxic Chemotherapy,intercalates into DNA and inhibits topoisomerase II, thereby inhibiting DNA replication and ultimately, interfering with RNA and protein synthesis. This agent also produces toxic free-radical intermediates and interacts with cell membrane lipids causing lipid peroxidation.
Floxuridine	3	3		Poly(ADP-Ribose) polymerase,DNA Synthesis,Thymidylate Synthase,Inhibitor,pyrimidine analog,Cytotoxic Chemotherapy,As an antimetabolite, floxuridine inhibits thymidylate synthase, resulting in disruption of DNA synthesis and cytotoxicity. This agent is also metabolized to fluorouracil and other metabolites that can be incorporated into RNA and inhibit the utilization of preformed uracil in RNA syn…
Gemcitabine hydrochloride	1	1		Ribonucleotide Reductase,DNA Synthesis,Inhibitor,Antineoplastic,analog,Cytotoxic Chemotherapy, Gemcitabine is converted intracellularly to the active metabolites difluorodeoxycytidine di- and triphosphate (dFdCDP, dFdCTP). dFdCDP inhibits ribonucleotide reductase, thereby decreasing the deoxynucleotide pool available for DNA synthesis; dFdCTP is incorporated into DNA, resulting in DNA strand term…
Ixabepilone	1	1		Microtubule,Inhibitor,Cytotoxic Chemotherapy,a semisynthetic epothilone analogue that acts to stabilize microtubules thereby preventing mitosis and causing growth arrest in cancer cells.
Omacetaxine mepesuccinate	1	1		Protein Synthesis,Inhibitor,Cytotoxic Chemotherapy,Omacetaxine binds to the 80S ribosome in eukaryotic cells and inhibits protein synthesis by interfering with chain elongation. This agent also induces differentiation and apoptosis in some cancer cell types.
Paclitaxel	1	1		Tubulin; Antineoplastic,Cytotoxic Chemotherapy; precise mechanism of action of the drug is not understood fully, paclitaxel disrupts the dynamic equilibrium within the microtubule system and blocks cells in the late G2 phase and M phase of the cell cycle, inhibiting cell replication.
Pemetrexed, Disodium salt, Heptahydrate	3	3		Thymidylate Synthase,Dihydrofolate Reductase,GARFT,Inhibitor, General Cytotoxicty Chemotherapy, Pemetrexed binds to and inhibits the enzyme thymidylate synthase (TS) which catalyses the methylation of 2'-deoxyuridine-5'-monophosphate (dUMP) to 2'-deoxythymidine-5'-monophosphate (dTMP), an essential precursor in DNA synthesis.
Vinblastine sulfate	1	1		nAChR,Microtubule,Inhibitor,Cytotoxic Chemotherapy, Vinblastine disrupts microtubule formation and function during mitosis and interferes with glutamic acid metabolism.
Vincristine sulfate	1	1		Microtubule,Inhibitor,Cytotoxic Chemotherapy, an antitumor vinca alkaloid which inhibits microtubule formation in mitotic spindle, resulting in an arrest of dividing cells at the metaphase stage. It binds to microtubule with a Ki of 85 nM
Pralatrexate	3	3		Dihydrofolate Reductase,Inhibitor,pralatrexate competitively inhibits dihydrofolate reductase (DHFR) and thymidylate synthase. Subsequent depletion of thymidine monophosphate (TMP) occurs so that the cancer cell is unable to synthesize DNA and RNA. As a result, the cancer cell cannot proliferate and is forced to undergo apoptosis. Pralatrexate is more effective against cells that are actively div…
				Kinase inhibitors
Alpelisib	4	4		PI3KÎ±,Inhibitor,Phosphatidylinositol-3-kinase-Î± (PI3KÎ±) is responsible for cell proliferation in response to growth factor-tyrosine kinase pathway activation. In some cancers PI3KÎ±'s p110Î± catalytic subunit is mutated making it hyperactive. Alpelisib inhibits (PI3K), with the highest specificity for PI3KÎ±.
Binimetinib	2	2		MEK1/2,Inhibitor,noncompetitive with ATP, binds to and inhibits the activity of MEK1/2. Inhibition of MEK1/2 prevents the activation of MEK1/2 dependent effector proteins and transcription factors, which may result in the inhibition of growth factor-mediated cell signaling. This may eventually lead to an inhibition of tumor cell proliferation and an inhibition in production of various inflammator…
Cobimetinib	2	2		MEK1,Inhibitor, Cobimetinib specifically binds to and inhibits the catalytic activity of MEK1, resulting in inhibition of extracellular signal-related kinase 2 (ERK2) phosphorylation and activation and decreased tumor cell proliferation.
Copanlisib	1	1		PI3KÎ±,PI3KÎ²,PI3KÎ³,PI3KÎ´,Inhibitor, Copanlisib inhibits the activation of the PI3K signaling pathway, which may result in inhibition of tumor cell growth and survival in susceptible tumor cell populations.
Dabrafenib mesylate	4	4		Raf kinase,Inhibitor,selectively binds to and inhibits the activity of B-raf, which may inhibit the proliferation of tumor cells which contain a mutated BRAF gene. B-raf belongs to the raf/mil family of serine/threonine protein kinases and plays a role in regulating the MAP kinase/ERKs signaling pathway, which may be constitutively activated due to BRAF gene mutations.
Fedratinib	1	1		JAK2,JAK2V617F Kinase,Inhibitor,Fedratinib's inhibition of JAK2 inhibits phosphorylation of signal transducer and activator of transcription (STAT) 3 and 5, which prevents cell division and induces apoptosis.
Selumetinib	2	2		MEK1/2,Inhibitor,Treatment for neurofibromatosis.
Sorafenib	4	4		Raf-1,B-Raf,Inhibitor,Sorafenib blocks the enzyme RAF kinase, a critical component of the RAF/MEK/ERK signaling pathway that controls cell division and proliferation; in addition, sorafenib inhibits the VEGFR-2/PDGFR-beta signaling cascade, thereby blocking tumor angiogenesis.
Trametinib	2	2		MEK1/2,Inhibitor,specifically binds to and inhibits MEK 1 and 2, resulting in an inhibition of growth factor-mediated cell signaling and cellular proliferation in various cancers.
Vemurafenib	0	4		B-Raf,Inhibitor,. Vemurafenif is a small molecule that interacts as a competitive inhibitor of the mutated species of BRAF. It is especially potent against the BRAF V600E mutation. Vemurafenib blocks downstream processes to inhibit tumour growth and eventually trigger apoptosis.
Encorafenib	4	4		BRAF,Inhibitor, specifically targets BRAF V600E. Encorafenib is able to bind to other kinases in vitro including JNK1, JNK2, JNK3, LIMK1, LIMK2, MEK4, and STK36 and significantly reduce ligand binding to these kinases
				Growth factor, Receptor tyrosine kinase inhibitors
Acalabrutinib	4	4		Bruton Tyrosine Kinase (BTK),Inhibitor,acalabrutinib inhibits the activity of BTK and prevents the activation of the B-cell antigen receptor (BCR) signaling pathway. This prevents both B-cell activation and BTK-mediated activation of downstream survival pathways. This leads to an inhibition of the growth of malignant B cells that overexpress BTK.
Alectinib	2	2		ALK,Inhibitor,binds to and inhibits ALK kinase, ALK fusion proteins as well as the gatekeeper mutation ALKL1196M known as one of the mechanisms of acquired resistance to small-molecule kinase inhibitors. The inhibition leads to disruption of ALK-mediated signaling and eventually inhibits tumor cell growth in ALK-overexpressing tumor cells.
Cabozantinib	4	4		Tyrosine Kinase Receptor,VEGFR1,VEGFR2,VEGFR3,KIT,RET,Inhibitor,Cabozantinib inhibits specific receptor tyrosine kinases such as VEGFR-1, -2 and -3, KIT, TRKB, FLT-3, AXL, RET, MET, and TIE-2.
Ceritinib	1	1		ALK,IGF-1R,InsR,STK22D,Inhibitor,binds to and inhibits wild-type ALK kinase, ALK fusion proteins and ALK point mutation variants. Inhibition of ALK leads to both the disruption of ALK-mediated signaling and the inhibition of cell growth in ALK-overexpressing tumor cells.
Crizotinib	1	1		Tyrosine Kinase Receptor,c-Met,ALK Inhibitor Crizotinib, in an ATP-competitive manner, binds to and inhibits ALK kinase and ALK fusion proteins. In addition, crizotinib inhibits c-Met kinase, and disrupts the c-Met signaling pathway. Altogether, this agent inhibits tumor cell growth.
Entrectinib	1	1		ROS1,ALK,TrkA,TrkB,TrkC,Inhibitor, ATP competitor to inhibit tropomyosin receptor tyrosine kinases (TRK) TRKA, TRKB, TRKC, as well as proto-oncogene tyrosine-protein kinase ROS1 and anaplastic lymphoma kinase (ALK).
Ibrutinib	4	4		Bruton Tyrosine Kinase (BTK),Inhibitor,ibrutinib binds to and irreversibly inhibits BTK activity, thereby preventing both B-cell activation and B-cell-mediated signaling. This leads to an inhibition of the growth of malignant B cells that overexpress BTK. BTK, a member of the src-related BTK/Tec family of cytoplasmic tyrosine kinases, is required for B cell receptor signaling, plays a key role in…
Imatinib	0	4		Tyrosine Kinase Receptor,BCR/ABLInhibitor,Antineoplastic; binding close to the ATP binding site, locking it in a closed or self-inhibited conformation, therefore inhibiting the enzyme activity of the protein semicompetitively.
Lenvatinib	4	4		VEGFR1,PDGFR,c-Kit,RET,Inhibitor,Lenvatinib also inhibits other RTKs that have been implicated in pathogenic angiogenesis, tumor growth, and cancer progression in addition to their normal cellular functions, including fibroblast growth factor (FGF) receptors FGFR1, 2, 3, and 4; the platelet derived growth factor receptor alpha (PDGFRÎ±), KIT, and RET.
Lorlatinib	3	3		ROS1,ALK,Inhibitor, ATP-competitive inhibitor of the receptor tyrosine kinases. lorlatinib binds to and inhibits both ALK and ROS1 kinases. The kinase inhibition leads to disruption of ALK- and ROS1-mediated signaling and eventually inhibits tumor cell growth in ALK- and ROS1-overexpressing tumor cells.
Nilotinib	0	4		BCR/ABL,Inhibitor,Antineoplastic,Nilotinib inhibits the tyrosine kinase activity of the BCR-ABL protein. Nilotinib fits into the ATP-binding site of the BCR-ABL protein with higher affinity than imatinib, over-riding resistance caused by mutations.
Pazopanib hydrochloride	4	4		c-Fms,FGFR1,c-Kit,PDGFRÎ²,VEGFR3,VEGFR2,VEGFR1,Inhibitor, inhibition of the intracellular tyrosine kinase of VEGF receptor (VEGFR) and PDGF receptor (PDGFR)
Regorafenib	4	4		Tyrosine Kinase Receptor,VEGFR1,VEGFR2,VEGFR3,PDGFRÎ²,KIT,RET,Inhibitor,Targeted Therapy,Regorafenib binds to and inhibits vascular endothelial growth factor receptors (VEGFRs) 2 and 3, and Ret, Kit, PDGFR and Raf kinases, which may result in the inhibition of tumor angiogenesis and tumor cell proliferation. VEGFRs are receptor tyrosine kinases that play important roles in tumor angiogenesis; the…
Sunitinib	1	1		Tyrosine Kinase Receptor,VEGFR2,PDGFRÎ²,Inhibitor,cardiotoxicity at a high frequency, but the mechanism is still unknown. But apoptotic markers (PARP cleavage, caspase 3 cleavage and chromatin condensation) were uniformly negative in H9c2 cells after Sunitinib treatment for 48 hr, indicating that another cell death pathway may be involved in Sunitinib-induced cardiotoxicity. autophagy plays an im…
Vandetanib	1	1		VEGFR2,Inhibitor,Vandetanib selectively inhibits the tyrosine kinase activity of vascular endothelial growth factor receptor 2 (VEGFR2), thereby blocking VEGF-stimulated endothelial cell proliferation and migration and reducing tumor vessel permeability.
Zanubrutinib	4	4		Bruton Tyrosine Kinase (BTK),Inhibitor,zanubrutinib inhibits the activity of BTK and prevents the activation of the B-cell antigen receptor (BCR) signaling pathway. This prevents both B-cell activation and BTK-mediated activation of downstream survival pathways, which leads to the inhibition of the growth of malignant B-cells that overexpress BTK.
Bosutinib	1	1		Src,AbI,Inhibitor,bosutinib inhibits the autophosphorylation of both Abl and Src kinases, resulting in inhibition of cell growth and apoptosis.
Dasatinib	2	2		BCR/ABL,Src,Inhibitor,dasatinib therapy include the reduction of BCR/ABL transcription by TKIs and restoration of NK cell numbers and/or functions, and direct activation or modulation of the proliferation and function of LGLs. However, it is still unclear whether the effect of dasatinib on NK or NK/T cell proliferation or activation is mediated via Src kinase or other unknown potential pathways i…
Ponatinib	2	2		VEGFR2,PDGFRÎ±,BCR/ABL,Inhibitor,inhibits the tyrosine kinase activity of Abl and T315I mutant kinases.
Avapritinib	2	2		KIT,PDGFRÎ±,Inhibitor,avapritinib specifically binds to and inhibits specific mutant forms of PDGFRa and c-Kit, including the PDGFRa D842V mutant and various KIT exon 17 mutants. This results in the inhibition of PDGFRa- and c-Kit-mediated signal transduction pathways and the inhibition of proliferation in tumor cells that express these PDGFRa and c-Kit mutants.
Axitinib	2	2		VEGFR1,VEGFR2,VEGFR3,PDGFRÎ²,Inhibitor,a potent and highly selective inhibitor of vascular endothelial growth factor receptor (VEGFR) tyrosine kinase 1, 2, and 3.
Erdafitinib	1	1		FGFR1,FGFR2,FGFR3,FGFR4,Inhibitor,erdafitinib binds to and inhibits FGFR, which may result in the inhibition of FGFR-related signal transduction pathways and thus the inhibition of tumor cell proliferation and tumor cell death in FGFR-overexpressing tumor cells.
Pemigatinib	2	2		FGFR1,FGFR2,FGFR3,FGFR4,Inhibitor,Pemigatinib binds to and inhibits FGFR1/2/3, which may result in the inhibition of FGFR1/2/3-related signal transduction pathways. This inhibits proliferation in FGFR1/2/3-overexpressing tumor cells.
Selpercatinib	2	2		RET,VEGFR1,VEGFR2,VEGFR3,FGFR1,FGFR2,FGFR3,Inhibitor,selpercatinib selectively binds to and targets wild-type RET as well as various RET mutants and RET-containing fusion products. This results in an inhibition of cell growth of tumors cells that exhibit increased RET activity. In addition, selpercatinib targets, binds to and inhibits vascular endothelial growth factor receptor 1 (VEGFR1) and 3 (…
Gilteritinib	2	2		FLT3/AXL,Inhibitor,gilteritinib binds to and inhibits both the wild-type and mutated forms of FLT3, AXL, ALK and LTK. This may result in an inhibition of FLT3-, AXL-, ALK-, and LTK-mediated signal transduction pathways and reduced proliferation in cancer cells that overexpress these RTKs.
				Hormone signaling
Abiraterone	2	2		CYP17A1,CYP (Cytochrome P-450),Inhibitor,Hormonal Treatment,inhibits CYP17A1 in a selective and irreversible manner via covalent binding mechanism.
Fulvestrant	0	4		Estrogen Receptor,Antagonist,When fulvestrant binds to estrogen receptor monomers it inhibits receptor dimerization, activating function 1 (AF1) and AF2 are rendered inactive, translocation of receptor to the nucleus is reduced, and degradation of the estrogen receptor is accelerated. This results in pure antiestrogenic effects.
Raloxifene	3	3		Estrogen Receptor,Modulator,Chemoprevention,Raloxifene is a selective estrogen receptor modulator that acts as both an estrogen agonist and antagonist via differential effects on the tissue-specific estrogen receptors. The agonistic or antagonistic action of raloxifene depends on the extent of recruitment of coactivators and corepressors to estrogen receptor (ER) target gene promotors.
Tamoxifen citrate	2	2		Estrogen Receptor,Modulator,Targeted Therapy,competitively inhibits the binding of estradiol to estrogen receptors, thereby preventing the receptor from binding to the estrogen-response element on DNA. The result is a reduction in DNA synthesis
				Epigenetic inhibitors
Belinostat	1	1		HDAC,Inhibitor,Belinostat targets HDAC enzymes, thereby inhibiting tumor cell proliferation, inducing apoptosis, promoting cellular differentiation, and inhibiting angiogenesis.
Panobinostat	1	1		HDAC,Inhibitor,Antineoplastic,Panobinostat is a deacetylase (DAC) inhibitor. DACs, also known as histone DACs (HDAC), are responsible for regulating the acetylation of about 1750 proteins in the body; their functions are involved in many biological processes including DNA replication and repair, chromatin remodelling, transcription of genes, progression of the cell-cycle, protein degradation and …
Romidepsin	1	1		HDAC1,HDAC2,HDAC4,HDAC6,Inhibitor,Romidepsin is a prodrug, where it becomes active once taken up into the cell. The active metabolite has a free thiol group, which interacts with zinc ions in the active site of class 1 and 2 HDAC enzymes, resulting in inhibition of its enzymatic activity.
Tazemetostat	4	4		EZH2,Inhibitor,selectively inhibits the activity of both wild-type and mutated forms of EZH2. Inhibition of EZH2 specifically prevents the methylation of histone H3 lysine 27 (H3K27). This decrease in histone methylation alters gene expression patterns associated with cancer pathways and results in decreased tumor cell proliferation in EZH2 mutated cancer cells.
Vorinostat	1	1		HDAC1,HDAC2,HDAC3,HDAC7,HDAC11,Inhibitor,Vorinostat, a second generation polar-planar compound, binds to the catalytic domain of the histone deacetylases (HDACs). This allows the hydroxamic moiety to chelate zinc ion located in the catalytic pockets of HDAC, thereby inhibiting deacetylation and leading to an accumulation of both hyperacetylated histones and transcription factors.
				Protein degradation
Bortezomib	1	1		20S Proteasome,NF-ÎºB,Inhibitor,Targeted Therapy,Bortezomib reversibly inhibits the 26S proteasome, a large protease complex that degrades ubiquinated proteins. By blocking the targeted proteolysis normally performed by the proteasome, bortezomib disrupts various cell signaling pathways, leading to cell cycle arrest, apoptosis, and inhibition of angiogenesis.
Carfilzomib	1	1		20S Proteasome,Inhibitor,Carfilzomib irreversibly and selectively binds to N-terminal threonine-containing active sites of the 20S proteasome, the proteolytic core particle within the 26S proteasome.
Ixazomib citrate	1	1		20S Proteasome,Inhibitor,inhibits the activity of the proteasome, blocking the targeted proteolysis normally performed by the proteasome, which results in an accumulation of unwanted or misfolded proteins; disruption of various cell signaling pathways may follow, resulting in the induction of apoptosis.
				Cytoskeleton
Cabazitaxel	2	2		Tubulin,,Cabazitaxel binds to and stabilizes tubulin, resulting in the inhibition of microtubule depolymerization and cell division, cell cycle arrest in the G2/M phase, and the inhibition of tumor cell proliferation.
Docetaxel	1	1		Microtubule,Mitosis,Inhibitor,inhibitor of cellular mitosis and that currently plays a central role in the therapy of many solid tumors including breast and lung cancer. Docetaxel binds specifically to the beta-tubulin subunit of microtubules and thereby antagonizes the disassembly of the microtubule proteins.
Vinorelbine tartrate	1	1		Microtubule,Inhibitor, Vinorelbine binds to tubulin, thereby inhibiting tubulin polymerization into microtubules and spindle formation and resulting in apoptosis of susceptible cancer cells.
				DNA damage repair
Niraparib hydrochloride	2	2		PARP,Inhibitor,Upon administration, niraparib binds to and inhibits the activity of PARP-1 and -2, thereby inhibiting PARP-1 and -2-mediated DNA repair, enhancing the accumulation of DNA strand breaks, promoting genomic instability and resulting in apoptosis.
Olaparib	4	4		ADP-Ribose,PARPInhibitor,Antineoplastic; Olaparib selectively binds to and inhibits PARP, inhibiting PARP-mediated repair of single strand DNA breaks; PARP inhibition may enhance the cytotoxicity of DNA-damaging agents and may reverse tumor cell chemoresistance and radioresistance.
Rucaparib phosphate	3	3		PARP,H6PD,Inhibitor,Sensitize resistant cancers. rucaparib selectively binds to PARP1, 2 and 3 and inhibits PARP-mediated DNA repair. This enhances the accumulation of DNA strand breaks, promotes genomic instability and induces cell cycle arrest and apoptosis.
Talazoparib	1	1		PARP,Inhibitor,Talazoparib binds to and inhibits PARP1 and PARP2 at the NAD+ binding site
				Metabolism
Everolimus	4	4		mTOR,Inhibitor,Targeted Therapy,everolimus binds the cyclophilin FKBP-12, and this complex binds the serine/threonine kinase, mTOR (mammalian target of rapamycin) when it is associated with raptor and mLST8 to form a complex (mTORC1), and inhibits signaling downstream.
Sirolimus	4	4		mTORInhibitor binds to the immunophilin FK Binding Protein-12 (FKBP-12) to generate an immunosuppressive complex that binds to and inhibits the activation of the mammalian Target Of Rapamycin (mTOR), a key regulatory kinase. This results in inhibition of T lymphocyte activation and proliferation that occurs in response to antigenic and cytokine (IL-2, IL-4, and IL-15) stimulation and inhibition o…
Temsirolimus	4	4		mTOR,Inhibitor,Targeted Therapy,Targeted therapy. Temsirolimus binds to an intracellular protein (FKBP-12), and the protein-drug complex inhibits the activity of mTOR that controls cell division.
				Hedgehog signaling
Erismodegib	0	4		Hedgehog Pathway,SMO,Inhibitor,Antagonist,The hedgehog pathway is involved in many human cancers. Sonidegib effectively inhibits the regulator called smoothened (Smo), preventing the hedgehog pathway from functioning. As a result, tumours that depend on the hedgehog pathway are unable to grow.
Glasdegib	0	4		SMO,Hedgehog Pathway,Inhibitor,potent and selective inhibitor of the hedgehog signaling pathway
Vismodegib	0	4		P-gp,ABCG2,Hedgehog Pathway,Inhibitor,Mutations of the Hedgehog pathway may results in uncontrolled proliferation of skin basal cells. Vismodegib binds to and inhibits the transmembrane protein Smoothened homologue (SMO) to inhibit the Hedgehog signalling pathway.
				Others
Celecoxib	4	4		COX-2,Inhibitor,Approved treatment for osteoarthritis, rheumatoid arthritis, ankylosing spondylitis, and acute pain.
Ivosidenib	0	4		mIDH1 Enzyme,Inhibitor,reversible inhibitor of IDH1 which is non-competitive with respect to the cofactor NADH. It binds to many different 132-substituted IDH1 mutants as well as the wild type enzyme. It is considered to be a slow-binder of the wild type enzyme and binds to mutant enzymes at lower concentrations, both of which may contribute its selectivity.
Plicamycin	1	1		Antibiotic, Inhibitor of SP1; Plicamycin (Mith) decreases Sp1 protein by inducing proteasome-dependent degradation, thereby suppressing cervical cancer growth through a DR5/caspase-8/Bid signaling pathway. binds to the minor groove of DNA at GC-rich sites, resulting in inhibition of RNA synthesis; this agent also inhibits mRNA
Selinexor	1	1		CRM1,Inhibitor,Selinexor modifies the essential CRM1-cargo binding residue cysteine-528, thereby irreversibly inactivates CRM1-mediated nuclear export of cargo proteins such as tumor suppressor proteins (TSPs), including p53, p21, BRCA1/2, pRB, FOXO, and other growth regulatory proteins. As a result, this agent, via the approach of selective inhibition of nuclear export (SINE), restores endogenou…
Thioguanine	3	3		Thioguanine competes with hypoxanthine and guanine for the enzyme hypoxanthine-guanine phosphoribosyltransferase (HGPRTase) and is itself converted to 6-thioguanilyic acid (TGMP), which reaches high intracellular concentrations at therapeutic doses. TGMP interferes with the synthesis of guanine nucleotides by its inhibition of purine biosynthesis by pseudofeedback inhibition of glutamine-5-phosph…
Uridine triacetate	0	4		Uridine triacetate is not a cancer treatment, but a supportive care medicine. lifesaving antidote for capecitabine and 5-FU overexposure.
Venetoclax	1	1		Bcl-2,Inhibitor,Selective inhibition of BCL-2 by venetoclax, sparing BCL-xL enables therapeutic induction of apoptosis. binding directly to the BCL-2 protein, displacing pro-apoptotic proteins, leading to mitochondrial outer membrane permeabilization and the activation of caspase enzymes.
Pomalidomide	4	4		E3 Ligase Cereblon,Inhibitor, an immunomodulatory agent with antineoplastic activity. It is shown to inhibit the proliferation and induce apoptosis of various tumour cells. The primary target of promalidomide is thought to be the protein cereblon. It binds to this target and inhibits ubiquitin ligase activity. It is also a transcriptional inhibitor of COX2.
v: mismatch
